# Extended spectrum β-lactamase and carbapenemase genes are substantially and sequentially reduced during conveyance and treatment of urban sewage

**DOI:** 10.1101/2020.11.12.379032

**Authors:** Liguan Li, Joseph Nesme, Marcos Quintela-Baluja, Sabela Balboa, Syed Hashsham, Maggie R. Williams, Zhuofeng Yu, Søren J. Sørensen, David W. Graham, Jesús L. Romalde, Arnaud Dechesne, Barth F. Smets

## Abstract

Integrated and quantitative observations of antibiotic resistance genes (ARGs) in urban water systems (UWSs) are lacking. We sampled three UWSs for clinically important extended spectrum β-lactamase (ESBL) and carbapenemase (CP) genes, mobile genetic elements and microbial communities. Sewage – especially from hospitals – carried substantial loads of ESBL and CP genes (10^6^ – 10^7^ per person equivalent), but those loads progressively declined along the UWS, resulting in minimal emissions (10^1^ – 10^4^ copies per person equivalent). Removal was primarily during sewage conveyance (65% ± 36%) rather than within sewage treatment (34% ± 23%). The ARGs clustered in groups based on their persistence; less persistent groups were associated to putative host taxa (especially *Enterobacteriaceae* and *Moraxellaceae*), while more persistent groups appear horizontally transferred as they correlated with mobile genetic elements. This first documentation of a substantial ARG reduction during sewage conveyance provides opportunities for antibiotic resistance management and a caution for sewage-based ARG surveillance.
