## Supporting information for "Extended spectrum β-lactamase and carbapenemase genes are substantially and sequentially reduced during conveyance and treatment of urban sewage"

### Sheet: Table S2
Table S2. Removal percentage by sewage transport of 13 ARGs and 15 MGEs which were decayed during sewer transport consistently across countries.
	Removal percentage by sewage transport
ARG/MGE	DK_D1	DK_D2	SP_D1	UK_D1	UK_D2	mean
bl3_cpha	0.85	0.38	0.62	0.61	0.85	0.66
blaCARB	1	0.57	1	1	1	0.91
blaCMY	0.74	0.64	1	0.81	0.43	0.72
blaCTX-M	0.57	0.18	0.33	0.59	0.19	0.37
blaCTX-M-1,3,15	0.64	0.59	0.5	0.61	0.11	0.49
blaOCH	1	1	1	1	1	1
blaOXY-1	0.83	1	1	0.81	0.8	0.89
blaSHV-11	0.38	0.98	0.28	0.87	0.76	0.66
blaTEM	0.8	0.99	0.49	0.87	0.88	0.81
cphA	0.81	0.13	1	0.65	0.82	0.68
imp-marko	0.39	0.51	0.07	0.57	0.29	0.36
MCR-1	0.94	0.99	0.12	0.75	0.87	0.73
Pbp5	0.87	0.43	1	0.62	1	0.78
IncN_rep	0.515047	0.850542	0.260107	0.842614	0.538434	0.601349
IncQ_oriT	0.407824	0.349664	0.807061	0.856863	0.554192	0.595121
IS1133	0.406363	1	0.402931	0.942167	0.918965	0.734085
IS200-1	1	1	0.625076	0.864496	0.350748	0.768064
IS200-2	0.57427	0.240144	0.826964	0.874616	0.748695	0.652938
IS256	0.0780774	0.148708	0.812035	0.896611	0.829148	0.552916
IS26	0.619907	0.716766	0.271547	0.748411	0.631121	0.59755
IS6/257	0.382451	0.503417	0.861117	0.909195	1	0.731236
ISCR1	1	1	1	0.687108	0.864205	0.910263
ISEcp1	0.459301	0.276273	0.808713	0.89693	0.844362	0.657116
ISEfm1-Entero	0.710811	0.798224	0.957504	0.915651	0.74117	0.824672
Tn3	0.550871	0.866231	0.378906	0.549246	0.726557	0.614362
TN5	0.0955557	0.562845	0.402642	0.970774	0.796294	0.565622
TnpA-05	0.424555	0.734584	0.371342	0.760768	0.637247	0.585699
TnpA-07	0.261613	0.396229	0.665217	0.884744	0.850383	0.611637

### Sheet: Table S3
Table S3. Removal percentage by sewage transport of taxa which were decayed during sewer transport across countries.
Phylum	Class	Order	Family	Genus	Removal percentage by sewage transport
					DK_D1	DK_D2	SP_D1	UK_D1	UK_D2	mean
Firmicutes	Clostridia	Clostridiales	Ruminococcaceae	[Eubacterium] coprostanoligenes group	0.616061	0.608221	0.790266	0.591932	0.918679	0.705032
Firmicutes	Clostridia	Clostridiales	Lachnospiraceae	[Eubacterium] eligens group	0.220552	0.135824	0.343788	0.869963	0.957354	0.505496
Firmicutes	Clostridia	Clostridiales	Lachnospiraceae	[Ruminococcus] torques group	1	0.850504	1	0.872675	0.823571	0.90935
Firmicutes	Clostridia	Clostridiales	Lachnospiraceae	Agathobacter	0.772633	0.0308617	0.486718	0.94113	0.94635	0.635539
Verrucomicrobia	Verrucomicrobiae	Verrucomicrobiales	Akkermansiaceae	Akkermansia	1	0.451559	0.927835	0.59406	0.934344	0.78156
Firmicutes	Clostridia	Clostridiales	Lachnospiraceae	Anaerostipes	1	0.831993	0.191633	0.832086	1	0.771142
Proteobacteria	Deltaproteobacteria	Desulfovibrionales	Desulfovibrionaceae	Bilophila	1	1	1	1	1	1
Firmicutes	Clostridia	Clostridiales	Lachnospiraceae	Blautia	0.619439	0.226458	0.777167	0.458647	0.871539	0.59065
Proteobacteria	Alphaproteobacteria	Caulobacterales	Caulobacteraceae	Brevundimonas	0.170705	0.437066	0.467077	0.783872	0.876676	0.547079
Firmicutes	Clostridia	Clostridiales	Ruminococcaceae	Butyricicoccus	0.226753	0.821391	1	1	0.946062	0.798841
Firmicutes	Clostridia	Clostridiales	Christensenellaceae	Christensenellaceae R-7 group	0.719413	0.421491	0.138667	0.683282	0.841646	0.5609
Firmicutes	Clostridia	Clostridiales	Lachnospiraceae	Coprococcus 2	1	1	1	1	0.796296	0.959259
Proteobacteria	Deltaproteobacteria	Desulfovibrionales	Desulfovibrionaceae	Desulfovibrio	0.608774	0.0430805	0.484348	0.811133	0.849898	0.559447
Firmicutes	Negativicutes	Selenomonadales	Veillonellaceae	Dialister	0.56941	0.363033	0.717749	0.380184	0.898618	0.585799
Firmicutes	Bacilli	Lactobacillales	Enterococcaceae	Enterococcus	0.0794844	0.666793	0.627551	0.922415	0.9303	0.645309
Proteobacteria	Gammaproteobacteria	Enterobacteriales	Enterobacteriaceae	Escherichia-Shigella	0.636265	0.31134	0.679223	0.847634	0.97292	0.689476
Firmicutes	Clostridia	Clostridiales	Ruminococcaceae	Faecalibacterium	0.688138	0.329421	0.673399	0.769767	0.953068	0.682759
Firmicutes	Erysipelotrichia	Erysipelotrichales	Erysipelotrichaceae	Holdemanella	0.64785	1	0.614008	0.744772	0.847124	0.770751
Firmicutes	Clostridia	Clostridiales	Lachnospiraceae	Lachnoclostridium	0.83383	1	1	1	1	0.966766
Firmicutes	Clostridia	Clostridiales	Lachnospiraceae	Lachnospira	1	1	0.657927	0.94249	0.94585	0.909253
Firmicutes	Clostridia	Clostridiales	Lachnospiraceae	Lachnospiraceae ND3007 group	0.439116	0.642934	0.689912	1	1	0.754392
Firmicutes	Clostridia	Clostridiales	Lachnospiraceae	Lachnospiraceae NK4A136 group	1	0.566032	0.653709	0.977267	0.970097	0.833421
Firmicutes	Bacilli	Lactobacillales	Lactobacillaceae	Lactobacillus	1	1	1	0.781134	0.961503	0.948527
Firmicutes	Clostridia	Clostridiales	Ruminococcaceae	Oscillibacter	1	1	1	1	1	1
Proteobacteria	Alphaproteobacteria	Rhodobacterales	Rhodobacteraceae	Paracoccus	1	0.0167092	0.277165	0.736183	0.660172	0.538046
Firmicutes	Negativicutes	Selenomonadales	Acidaminococcaceae	Phascolarctobacterium	0.684781	0.460739	0.471273	0.932815	0.97133	0.704187
Bacteroidetes	Bacteroidia	Bacteroidales	Prevotellaceae	Prevotella 2	1	1	1	1	1	1
Firmicutes	Clostridia	Clostridiales	Lachnospiraceae	Roseburia	1	1	0.332071	0.954737	1	0.857361
Firmicutes	Clostridia	Clostridiales	Ruminococcaceae	Ruminiclostridium 5	1	1	1	0.87399	0.892377	0.953273
Firmicutes	Clostridia	Clostridiales	Ruminococcaceae	Ruminococcaceae UCG-002	0.719556	0.45	0.268658	0.702815	0.730587	0.574324
Firmicutes	Clostridia	Clostridiales	Ruminococcaceae	Ruminococcaceae UCG-013	0.722953	0.578428	0.463681	0.884553	0.930474	0.716018
Firmicutes	Clostridia	Clostridiales	Ruminococcaceae	Ruminococcaceae UCG-014	0.721976	0.0433153	0.772136	0.695744	0.783296	0.603294
Firmicutes	Clostridia	Clostridiales	Ruminococcaceae	Ruminococcus 2	0.66696	0.45894	0.339885	0.78631	0.953793	0.641178
Proteobacteria	Gammaproteobacteria	Xanthomonadales	Xanthomonadaceae	Stenotrophomonas	1	1	0.52564	0.944218	0.909608	0.875893
Firmicutes	Bacilli	Lactobacillales	Streptococcaceae	Streptococcus	0.767909	0.342351	0.0224668	0.165198	0.852709	0.430127
Firmicutes	Clostridia	Clostridiales	Ruminococcaceae	Subdoligranulum	0.682784	0.402948	0.0908737	0.321204	0.876257	0.474813
Firmicutes	Clostridia	Clostridiales	Ruminococcaceae	UBA1819	1	1	1	0.706328	1	0.941266
